# Combining FRET and super-resolution microscopy reveals kinase activation and mitochondrial activity at the nanoscale

**DOI:** 10.1101/2025.10.10.681576

**Authors:** Nicolas Y. Jolivet, Pierre-Jean Desmaison, Xavier Pinson, Arthur Masson, Olivier Delalande, Giulia Bertolin

## Abstract

Protein kinases are key regulators of intracellular signaling, showing activities in specific subcellular compartments and in micro- or nano-domains. Genetically encoded biosensors based on Förster’s Resonance Energy Transfer (FRET) are powerful tools to track kinase dynamics. Yet, they are typically limited by spatial resolution and remain challenging to implement with super-resolution microscopy approaches that require specific fluorophores or optical setups. Aurora kinase A (AURKA), a multifunctional serine/threonine kinase, has recently emerged as a critical regulator of mitochondrial physiology. However, visualising AURKA activation and activity in living cells with sub-diffraction precision remains a challenge.

Here, we introduce BioSenSRRF, a versatile approach that combines conventional FRET biosensors with Super-Resolution Radial Fluctuations (SRRF) microscopy. BioSenSRRF requires no modification of existing probes, can be implemented using standard microscopy setups, and is supported by a publicly available ImageJ framework to streamline image processing and data analysis. Using this pipeline, we imaged AURKA activation at mitochondria and its activity in regulating mitochondrial ATP levels. We uncover that AURKA activation and activity are compartmentalised into distinct mitochondrial domains containing the mitochondrial ATP synthase. These subdomains depend on the catalytic activity of AURKA, and they can be altered using previously validated AURKA inhibitors. Finally, we demonstrate that the cancer-associated polymorphism F31I enhances AURKA activation and ATP production on ATP synthase-enriched subdomains, underscoring its pathological relevance.

Altogether, BioSenSRRF provides a broadly accessible framework to enhance the spatial resolution of genetically encoded biosensors. This strategy opens new avenues for dissecting the subcellular organisation of protein complexes and their contribution to physiology and disease states.
