## Supplementary Table 1 for "Combining FRET and super-resolution microscopy reveals kinase activation and mitochondrial activity at the nanoscale"

### Sheet: Feuil1
	Plasmids	Description	Origin	Primers for site-directed mutagenesis (5' to 3'): sense	Primers for site-directed mutagenesis (5' to 3'): anti-sense
	pcDNA3.1-eGFP-AuroraA-mCherry	Expression of the AURKA biosensor under the CMV promoter	From Djehal, Caron et al, 2024
	pcDNA3.1-eGFP-AuroraA	Expression of the AURKA donor-only construct under the CMV promoter	From Djehal, Caron et al, 2024
	pCMV GFP-AURKAF31I-mCherry	Expression of the AURKA biosensor carrying the F31I variant under the CMV promoter	This manuscript	GGATTCTGACAAGGAATTTGCTGAGTCACGAGAAC	GTTCTCGTGACTCAGCAAATTCCTTGTCAGAATCC
	pCMV GFP-AURKAK162M-mCherry	Expression of the AURKA biosensor carrying the K162M variant under the CMV promoter. Kinase-dead variant of the biosensor	This manuscript	CAAGTTTATTCTGGCTCTTATGGTGTTATTTAAAGCTCAGCT	AGCTGAGCTTTAAATAACACCATAAGAGCCAGAATAAACTTG
	pcDNA MitoGO-ATeam2	Expression of the MitoGO-ATeam2 biosensor	Kind gift from I.Imamura; from Nakano et al, 2011
	pcDNA 3.1	Empty Vector	Purchased from Thermo Fisher Scientific
	pCMV AURKA-iRFP670	Expression of AURKA under the CMV promoter	Cloned from Addgene plasmid #45457
	pCMV AURKAF31I-iRFP670	Expression of AURKA F31I-iRFP670 under the CMV promoter	This manuscript	GGATTCTGACAAGGAATTTGCTGAGTCACGAGAAC	GTTCTCGTGACTCAGCAAATTCCTTGTCAGAATCC
	pCMV AURKAK162M-iRFP670	Expression of AURKA K162M-iRFP670 under the CMV promoter	This manuscript	CAAGTTTATTCTGGCTCTTATGGTGTTATTTAAAGCTCAGCT	AGCTGAGCTTTAAATAACACCATAAGAGCCAGAATAAACTTG
	pcDNA 3.1 AURKA 6xHis	Expression of AURKA-6xHis under the pCMV promoter	From Bertolin et al, 2018
	pcDNA 3.1 AURKAF31I-His	Expression of AURKA F31I-6xHis under the CMV promoter	This manuscript	GGATTCTGACAAGGAATTTGCTGAGTCACGAGAAC	GTTCTCGTGACTCAGCAAATTCCTTGTCAGAATCC
	pcDNA mitoGFP-ATEAM2	Expression of the donor-only version of the MitoGO-ATeam2 biosensor	This manuscript
